# Deep profiling reveals substantial heterogeneity of integration outcomes in CRISPR knock-in experiments

**DOI:** 10.1101/841098

**Authors:** Hera Canaj, Jeffrey A. Hussmann, Han Li, Kyle A. Beckman, Leeanne Goodrich, Nathan H. Cho, Yucheng J. Li, Daniel A. Santos, Aaron McGeever, Edna M. Stewart, Veronica Pessino, Mohammad A. Mandegar, Cindy Huang, Li Gan, Barbara Panning, Bo Huang, Jonathan S. Weissman, Manuel D. Leonetti

## Abstract

CRISPR/Cas technologies have transformed our ability to add functionality to the genome by knock-in of payload via homology-directed repair (HDR). However, a systematic and quantitative profiling of the knock-in integration landscape is still lacking. Here, we present a framework based on long-read sequencing and an integrated computational pipeline (knock-knock) to analyze knock-in repair outcomes across a wide range of experimental parameters. Our data uncover complex repair profiles, with perfect HDR often accounting for a minority of payload integration events, and reveal markedly distinct mis-integration patterns between cell-types or forms of HDR templates used. Our analysis demonstrates that the two sides of a given double-strand break can be repaired by separate pathways and identifies a major role for sequence micro-homology in driving donor mis-integration. Altogether, our comprehensive framework paves the way for investigating repair mechanisms, monitoring accuracy, and optimizing the precision of genome engineering.
