## Supplementary table 1 for "Deep profiling reveals substantial heterogeneity of integration outcomes in CRISPR knock-in experiments"

### Sheet: Summary
	This file contains sequence information for all the experiments presented in our manuscript
	"Deep profiling reveals substantial heterogeneity of integration outcomes in CRISPR knock-in experiments" Canaj, Hussmann et al. 2019
	"HDR donors" table: includes information about the sequences of HDR donors used in each main & supplementary figures. Corresponding annotated sequence files are available in Genebank (.gb) format, or unannotatted in FASTA fromat, in a separate supplementary folder.
	"Primers" table: sequence of all primers used for amplification of PCR donors or amplicon library preparation
	"gRNA spacers" table: spacer sequences for all Cas9 gRNAs used in the manuscript

### Sheet: HDR donors
	Figure	donor type	locus	payload	length of homology arms (approx.)	sequence file
	Figure 1&S1	plasmid	RAB11A	sfGFP	150 bp	RAB11A_sfGFP_plasmid_donor.gb
	Figure 1&S1	PCR	RAB11A	sfGFP	150 bp	RAB11A_sfGFP_PCR_donor.gb
	Figure 1&S1	ssDNA	RAB11A	sfGFP	150 bp	RAB11A_sfGFP_ssDNA_donor.gb
	Figure 2	PCR	CLTA	sfGFP	500 bp	CLTA_sfGFP_PCR_donor.gb
	Figure 2	ssDNA	CLTA	sfGFP	500 bp	CLTA_sfGFP_ssDNA_donor.gb
	Figure 2	PCR	BCAP31	sfGFP	350 bp	BCAP31_sfGFP_PCR_donor.gb
	Figure 2	ssDNA	BCAP31	sfGFP	350 bp	BCAP31_sfGFP_ssDNA_donor.gb
	Figure 2	PCR	Sox2	sfGFP	600 bp	mSox2_sfGFP_PCR_donor.gb
	Figure 2	ssDNA	Sox2	sfGFP	600 bp	mSox2_sfGFP_ssDNA_donor.gb
	Figure 2	PCR	CLTA	GFP11	55 bp	CLTA_GFP11_PCR_donor.gb
	Figure 2	PCR	BCAP31	GFP11	55 bp	BCAP31_GFP11_PCR_donor.gb
	Figure 2	PCR	LMNB1	GFP11	55 bp	LMNB1_GFP11_PCR_donor.gb
	Figure 2	PCR	RAB11A	GFP11	55 bp	RAB11A_GFP11_PCR_donor.gb
	Figure 2	ssDNA	CLTA	GFP11	55 bp	CLTA_GFP11_ssODN.gb
	Figure 2	ssDNA	BCAP31	GFP11	55 bp	BCAP31_GFP11_ssODN.gb
	Figure 2	ssDNA	LMNB1	GFP11	55 bp	LMNB1_GFP11_ssODN.gb
	Figure 2	ssDNA	RAB11A	GFP11	55 bp	RAB11A_GFP11_ssODN.gb
	Figure 2	plasmid	CLTA	GFP11	55 bp	CLTA_GFP11_plasmid_donor.gb
	Figure 2	plasmid	BCAP31	GFP11	55 bp	BCAP31_GFP11_plasmid_donor.gb
	Figure 2	plasmid	LMNB1	GFP11	55 bp	LMNB1_GFP11_plasmid_donor.gb
	Figure 2	plasmid	RAB11A	GFP11	55 bp	RAB11A_GFP11_plasmid_donor.gb
	Figure S2	PCR	BCAP31	sfGFP	35 bp	BCAP31_sfGFP_35ntHA.gb
	Figure S2	PCR	BCAP31	sfGFP	65 bp	BCAP31_sfGFP_65nt_HA.gb
	Figure S2	PCR	BCAP31	sfGFP	150 bp	BCAP31_sfGFP_150ntHA.gb
	Figure S2	PCR	BCAP31	sfGFP	300 bp	BCAP31_sfGFP_300ntHA.gb
	Figure S2	PCR	BCAP31	sfGFP	700 bp	BCAP31_sfGFP_700ntHA.gb
	Figure S2	ssDNA	RAB11A	sfGFP	36 bp	RAB11A_sfGFP_36ntHA_ssDNA.gb
	Figure S2	ssDNA	RAB11A	sfGFP	72 bp	RAB11A_sfGFP_70ntHA_ssDNA.gb
	Figure S2	ssDNA	RAB11A	sfGFP	150 bp	RAB11A_sfGFP_150ntHA_ssDNA.gb
	Figure S2	ssDNA	RAB11A	sfGFP	300 bp	RAB11A_sfGFP_300ntHA_ssDNA.gb
	Figure S2	ssDNA	RAB11A	sfGFP	700 bp	RAB11A_sfGFP_670ntHA_ssDNA.gb
	Figure S2	ssDNA	RAB1A	GFP11	55 bp	RAB1A_GFP11_ssODN.gb
	Figure 3 & S3	PCR	CLTA	GFP11	55 bp	CLTA_GFP11_PCR_donor.gb
	Figure 3 & S3	PCR	BCAP31	GFP11	55 bp	BCAP31_GFP11_PCR_donor.gb
	Figure 3 & S3	PCR	RAB11A	GFP11	55 bp	RAB11A_GFP11_PCR_donor.gb
	Figure 4	ssDNA	CLTA	GFP11	55 bp	CLTA_GFP11_ssODN.gb
	Figure 4	ssDNA	BCAP31	GFP11	55 bp	BCAP31_GFP11_ssODN.gb
	Figure 4	PCR	CLTA	GFP11	55 bp	CLTA_GFP11_PCR_donor.gb
	Figure 4	PCR	BCAP31	GFP11	55 bp	BCAP31_GFP11_PCR_donor.gb
	Figure S4	PCR	CLTA	sfGFP	500 bp	CLTA_sfGFP_PCR_donor.gb
	Figure S4	ssDNA	CLTA	sfGFP	500 bp	CLTA_sfGFP_ssDNA_donor.gb
	Figure S4	PCR	BCAP31	sfGFP	350 bp	BCAP31_sfGFP_PCR_donor.gb
	Figure S4	ssDNA	BCAP31	sfGFP	350 bp	BCAP31_sfGFP_ssDNA_donor.gb
	Figure S4	PCR	Sox2	sfGFP	600 bp	mSox2_sfGFP_PCR_donor.gb
	Figure S4	ssDNA	Sox2	sfGFP	600 bp	mSox2_sfGFP_ssDNA_donor

### Sheet: Primers
	(all sequences are 5' to 3')
	Genomic primer binding sites for amplicon PCR
	gene	Sequencing method	Forward genomic primer	Reverse genomic primer
	BCAP31	SMRT	TGGCACAGCAACCAGAGGGTATC	TGTCTTTGGTCTCCCACGCATAG
	CLTA	SMRT	AGCCATGTAGCTATTAACATCTCCCTG	CCAACACTCTGTACACCTTAAGTGC	* used in
	CLTA	SMRT	AGTAGTCCCTGCCCCTCTTTTCC	CCCATCCATCAAAAGGTTCCGCC
	mmSOX2	SMRT	GCGGAGTGGAAACTTTTGTCC	CGGCAGCCTGATTCCAATAAC
	RAB11A	SMRT	GCAGTGAAGAAGCTCATTAAGACAAC	GAAGGTAGAGAGAGTTGCCAAATGG
	BCAP31	Illumina	GCTGTTGTTAGGAGAGAGGGG	GGGAAGCAGAAGGGCACAAA
	CLTA	Illumina	ACCGGATACACGGGTAGGG	AGCCGGGTCTTCTTCGC
	RAB1A	Illumina	AAGCGATAGCTGAGTGGCG	CTCGACCCCTTTAAGATCCCC
	RAB11A	Illumina	AGTCCGGCAGTTGAAGCTC	GGGCTGAGGGAGGCCTATATC
	Primers for amplification of PCR donors
	name	modification	sequence	note
	handle_forward	none (5' OH)	GGGAACCTCTTCTGTAACTCCTTAGC	NA
	handle_reverse	none (5' OH)	CCTGAGGGCAAACAAGTGAGCAGG	NA
	handle_forward	5' biotin	/5Biosg/G*G*G*A*A*CCTCTTCTGTAACTCCTTAGC	/5biosg/ = biotin; * = phosphorothioate
	handle_reverse	5' biotin	/5Biosg/C*C*T*G*A*G*GGCAAACAAGTGAGCAGG	/5biosg/ = biotin; * = phosphorothioate
	handle_forward	5' hybrid	/5Phos/GCTTTGATACTTAGCCACACC/iSp18/GGGAACCTCTTCTGTAACTCCTTAGC	/5Phos/ = 5' phosphate; ispC18/ = 6xPEG; GCTTTGATACTTAGCCACACC = random ssDNA overhang
	handle_reverse	5' hybrid	/5Phos/TACACGGCGGACTTCAATGGT/iSp18/CCTGAGGGCAAACAAGTGAGCAGG	/5Phos/ = 5' phosphate; ispC18/ = 6xPEG; TACACGGCGGACTTCAATGGT = random ssDNA overhang

### Sheet: gRNA Spacers
	(all sequences are 5' to 3')
	target gene	genome	terminus for insertion	gRNA spacer sequence
	BCAP31	hg38	C	GATGGTCCCATGGACAAGA
	CLTA	hg38	N	GAACGGATCCAGCTCAGCCA
	LMNB1	hg38	N	GGGGTCGCAGTCGCCATGGC
	RAB11A	hg38	N	GGTAGTCGTACTCGTCGTCG
	RAB1A	hg38	N	TCACTATTCGGGATTCATGC
	mmSOX2	mm10	C	TGCCCCTGTCGCACATGTGA
